# Comparative genomics reveals the diversity of CRISPR-Cas systems among neonatal sepsis causing group B *Streptococcus agalactiae*

**DOI:** 10.1101/2023.09.27.559688

**Authors:** Sudeep D Ghate, R. Shyama Prasad Rao, Rajesh P Shastry, Deepak Pinto, Praveenkumar Shetty

## Abstract

The pathogen *Streptococcus agalactiae*, or Group B *Streptococcus* (GBS) infection is the leading cause of neonatal sepsis and meningitis in neonates. In this study, we aimed to investigate the occurrence and diversity of the CRISPR-Cas system in *S. agalactiae* genomes using computational biology approaches. A total of 51 out of 52 complete genomes (98.07%) of *S. agalactiae* possess CRISPR arrays (75 CRISPR arrays) with 17 strains possessing multiple CRISPR arrays. There were only two CRISPR-Cas systems – type II-A system and type I-C system in *S. agalactiae* strains. RNA secondary structure analysis through direct repeat analysis showed that the analyzed strains could form stable secondary structures. The 16S rRNA phylogeny exhibited clustering of the strains into three major clades grouped on the type of CRISPR-Cas system. The anti-CRISPRs that contribute to CRISPR-Cas system diversity and prevent genome editing were also detected. These results provide valuable insights into elucidating the evolution, diversity, and function of CRISPR/Cas elements in this pathogen.
