## Supplemental figure 1 for "Comparative genomics reveals the diversity of CRISPR-Cas systems among neonatal sepsis causing group B *Streptococcus agalactiae*"

### Sheet: spacer fig
		Supplementary fig 1:Spacers in GBS genomes
		Graphical representation of the spacer organization in the different CRISPR–Cas subtypes of the GBS genomes. The boxes with the same number and color represent identical spacers, while colorless boxes represents unique spacers
		NZ_CP029561.1	1	2	3	4	5	6	7
		NZ_CP022537.1		2	3	4	5	6		8	9	10	11	12
		NZ_CP021773.1	13	14	15	16	17	18	19	20
		NZ_CP021772.1	21	22	23	24	25	26	27	28	29	30	31	32	33	34	35	36	37
		NZ_CP021771.1	38	39	40	41	42	43	44	45	46	47	48	49
		NZ_CP021770.1	50	51	52	53	54	55	56	57	58	59	60	61	62	63	64	65	66	67	68	69	70	71	72	73	74
		NZ_CP021769.1	75	76	77	78	79	80	81	82	83	84	85	86	87	88	89	90	91	92
		NZ_CP059383.1	93	94	95	96	97	98	99	100	101	102	103	104	105	106	107	108	109	110	111	112	113	114	115	116	117	118	119	120	121	122
		NZ_CP063198.2		51	66	123	124	125	126	127	128	129	130	131	132	133	134	135	136	137
		NZ_CP006910.1	138	139	140	141	142	143	144	145	146	147	148	149	150
		NZ_HG939456.1		2	3	4	5	10	11
		NZ_CP010874.1	39		45	46	48	151	152	153	154	155	156	157	158	159	160	161	162	163	164	165	166
		NZ_CP010875.1	39		45	46	48	49	151	152	153	154	155	156	157	158	159	160	162	163	164	165	166
		NZ_CP021862.1	40		45	46	47	48	49	156	164	167	168	169	170	171	172	173	174	175	176	177	178
		NZ_CP020449.2	179	180	181
		NZ_CP033822.1				182	183
		NZ_CP044091.1						184	185	186	187	188	189	190	191	192	193	194	195	196	197	198	199	200	201	202	203	204	205
		NZ_CP044090.1	99	100	101	103	105	110	113	119	121	122	206	207	208	209	210	211	212	213	214	215	216	217	218	219
		NZ_CP041999.1		51	66	123	124	125	126	127	129	130	132	133	134	135	136	137	220	221	222	223	224	225	226	227	228
		NZ_CP042000.1		51	66	123			126	127		130				135	137	223	227	229	230	231	232	233	234	235
		NZ_CP007570.1	236	237	238
		NZ_CP042001.1	123	124	125	126	128	129	132	133	134	135	136	220	221	222	223	225	226	227	228	239	240	241
		NZ_CP007571.1	237	242	243
		NZ_CP042002.1		51	66	123	124	125	126	127	129	130	132	133	134	135	136	220	221	222	223	225	226	227	228	240	244
		NZ_CP007572.1	236	238
		NZ_CP041998.1		51	66	123	126	127	130	135	137	223	227
		NZ_CP010319.1	245	246	247	248	249	250	251	252	253	254
		NZ_CP013908.1	255
		NZ_CP011329.1		51	55	56	61	62	63	66	67	70	72	74	256	257	258	259	260	261
		NZ_AP018935.1	50	51	52	53	56	57	58	59	60	61	64	65	66	260	68	69	70	71	72	261
		NC_004368.1	262	263	264	265	266	267	268	269	270	271	272	273
		NZ_CP007631.2		51	66	70	137	274	275	276	277	278	279	280	281	282	283	284	285	286	287	288	289	290	291	292	293	294	295	296
		NZ_CP012480.1		2	3	4	5			8	10	11	297	298	299	300	361	362
		NZ_CP007632.1				4	6				10	11	49	164	301	302	303	304	305	306	363	364	365	366	367	368	369
		NZ_CP029749.1		51	66	124	133	136	221	225	307	308	309	310	311	312	370	371	372
		NZ_CP058666.1		51	53	55	59	60	61	66	70	71	97	108	109	313	314	315	316	317	318	319	320	325	326	373	374
		NZ_CP036376.1	39	40	45	46	47	48	49	155	156	164	168	172	176	321	322	323	324	375	376	377	378
		NZ_CP019979.1		51	53	55	56	59	60	61	62	63	66	67	68	69	70	71	72	74	97	108	109	257	258	259	260	261	319	320	325	326
		NZ_CP031556.1		51	53	56	60	63	66	67	68	69	70	71	97	108	109	260	261	319	326	327	328	329	330	331	332	333	334
		NZ_CP019978.1	39	40	45	46	47	48	49					155	156	164	167	168	169	170	171	172	173	174	175	176	177	178	335	336
		NZ_CP012419.2	39		45	46		48	49	151	152	153	154	155	156	157	158	159	160	162	163	164	165	166
		NZ_CP021864.1	39		45	46		48	49	151	152	153	154	155	156	157	158	159	160	162	163	164	165	166
		NZ_CP021863.1	151	152	153	157	158	159	160	162	165	166
		NZ_CP021867.1		51	53	56	60	63	67	69	70	97	108	109	257	260	261	326
		NZ_CP021866.1	39		45	46	48	49	151	152	153	154	155	156	157	158	159	160	162	163	164	165	166
		NZ_CP021870.1	266	267	268	269	271	272	273	337	338	339	340	341	342
		NZ_CP021865.1	39		45	46	48	49	151	152	153	154	155	156	157	158	159	160	162	163	164	165	166
		NZ_CP021869.1				4	5	10	11	343	344	345	346	347	348	349	350	351	352	353	354
		NZ_CP021868.1	21	23	24	29	31	32	34	35	355	356	357	358
		NZ_CP010867.1		51	66	123	223	227
		NZ_CP038809.1		51	66	124	125	126	127	128	129	130	132	133	134	135	136	137	220	221	222	225	226	240	359	360

### Sheet: Unique_Spacers sequences
		1	AGTCTGAAATCAATTTTGATAAGTTGAAAA
		2	ATTTGACAAACATTGAACTTAAAAGAAACT
		3	CTGTTCATAAAGAGCAACTAGTGGCAACAT
		4	TATTTGATAGCGGTAACGGGTCATATACAA
		5	TGCTAAAAGGTAAATTTAACATTCCAGGTA
		6	TGGTGGTATTTATAATGTACGAGCAAATCG
		7	TTGACCGCTCGTCCATTTTTTTAATGTAAA
		8	ACCTTGCTCCGATGACACCATCGCGAACCT
		9	ACGCAAAGAAAATATGTTATCACGCTTTAA
		10	ATTTGAACGATTTTTATATTCCTGATATGT
		11	GATAAAAAGTGGGAGCTGAATTAAAAGGCA
		12	TTGTATCTGCTGCAGCTTTTGCGAACACAT
		13	ACATATCAGGAATATAAAAATCGTTCAAAT
		14	AGTTTCTTTTAAGTTCAATGTTTGTCAAAT
		15	ATGTTGCCACTAGTTGCTCTTTATGAACAG
		16	CGATTTGCTCGTACATTATAAATACCACCA
		17	TACCTGGAATGTTAAATTTACCTTTTAGCA
		18	TGCCTTTTAATTCAGCTCCCACTTTTTATC
		19	TTGTATATGACCCGTTACCGCTATCAAATA
		20	TTTACATTAAAAAAATGGACGAGCGGTCAA
		21	AAAAAATTAATGACGCAATTGCTAAGTCAA
		22	AAAAGTATATTGTTTCATCATTTCCCACTT
		23	AATTCTGCTTTGAAATCAAGTTCCATTTCT
		24	ACAGACTTTAGATTTTTATGAAAAAAATGT
		25	ACTGATTAACTACAGCCTCTTCTTTTGTTT
		26	AGTTAAATTCACAATTTTGGTCTTTTTCGT
		27	AGTTCCTAATTGAAAATCATGTAGCAATCT
		28	CAATAGCATCTATGATGATGCCGTCTACTA
		29	CACTGACCACCTCTGAACAACCATTCATCA
		30	CCTCTAGTGGCTGAAATAACCACTACTGAG
		31	GATGAGTCTGATTGAAGCGTTGGAAGTTTT
		32	GGAACGAACGGTTAAGCCTTTCAACGCTTC
		33	GTGTAATAACCAACCATTAAAAAGCCATCT
		34	TGAATAAATAAGCTACAAAAGATAGGATTG
		35	TGCTCCAAACGGGCATTTTCAGCTTTTAGT
		36	TGGATTTAAAGCATACGGTTTCAAATCGTC
		37	TTTCCACTCGTCTAACCAGGCTATGAAGGT
		38	ACCATCAAGACGCTTATTTGCAGATTGTTA
		39	AGGCAAAAGTCAACGAGCTACTCAAACAGCCAAA
		40	ATAGTCCCACATATTGCTATGAAAAAACGGAAAA
		41	ATCTTCTTTTGACCTAACAAAAGGATATGT
		42	ATTTTTCTTTAGGCTACGACGGATAAGCTT
		43	CCACACGAGTGTGTGACTGTATGCGGTAAG
		44	CGGAACAATCAATCGAATTGAACGTATTGT
		45	GTCGTAAAGACGTAGCATATCACTAATTAGATCA
		46	TAAGTCTCGCTGTTACGCTTGACGCAGAGCAAAC
		47	TACTATATTTCCATTTATGTTCTGTCTGAAAAGAC
		48	TAGCTGATAGCCTGCAATATACAACCATCCGTTTT
		49	TATTTTATATTAAAAATAAGACTACCATAATTAT
		50	AAAATCAGAACGCCTTATTTGAAGCAGTTA
		51	AAGCTAATTCTCATCTCACCGAGATGGATA
		52	AATTATCAATGTTTACAACTGTTTTAGTTT
		53	ACACCGTTGCGGTTGTTGTCGGTCACTCAA
		54	AGGTTTATGCACGTAATTTTGTTTATCATC
		55	AGTACTGCACTAGGAATTGTAGAGATCAAA
		56	AGTTATCAATGCTATATGGTTTCTCATCTT
		57	ATGCGGTCACTCATATAAGACATCTCCTTT
		58	CCCAGTTGCAATGACTGCGCCAGAAGTCGG
		59	CCGATTATTTCCTACATAATACGCACGTTT
		60	CCGTTCAATCTGTTCTTGCTTTTGGTCATC
		61	CGTACCATCTATCAATTTACCGCAAGCTGT
		62	GCGATGATGGTAAGTCATCATGGACAGCGT
		63	GTTTAATTTTGAATAATATCATGTTTACTC
		64	TAAAATCCTGAAACAGAATGGGATTGATAT
		65	TAATGGTTTATCTCTTTTTTCATCTGTTAT
		66	TACTTGACGAATTGAAGATGACGGAATTTA
		67	TATGTCATTGTGATTGTGGGAATACTTGTG
		68	TCTATTAACAATAGTTTTATCCAATTGTTT
		69	TGAAAACAAGCGCAAAGCTGTCAGAAAACA
		70	TGGTTATACATTTACTAATCCATCAGCATT
		71	TTCTAAATGCTGGTGACTGCTTTGCATAAA
		72	TTGCTGCTAGACCCAAACAGTTTATTTTTAG
		73	TTGTATTTGTTTGATAAAAATTTCTTATAC
		74	TTTTACACACGATGTCAGATATAATGTCAA
		75	ATGGAGTGTTAGAAGAATTAAAAAGAAGA
		76	CAACATGCTTACTTAGAGCATCTCGCTGA
		77	CACTTGTGAAATATCTTCAGAAGATAGAA
		78	TGTTCTTCTGTAATTCTTCGAGACCAAGC
		79	ATTCATGGAATTATCGTTATGTTTCTACT
		80	TGTTGATAGACTTGCCATCTTCTTTGTCT
		81	TCGTTAGTTTTGTTCTGTTTCTAAACTGG
		82	AAAATCAATTCTAATCGATTTTAAGTCTT
		83	GCATTCAAGTAGAGTATCTAAAATTCTTA
		84	AAGTAATATCACTTTCGTGTTTTTTCCAA
		85	GTGTAATTCTCCAGCTCTTCAATTGTTTT
		86	TGGGTAAATGGTAAAAGTCATAAAATAGA
		87	GTGGTGCTGGACCGGGCTATCTAACAGTT
		88	AAATAAAAAATAAAGATTAGTCACTTTTT
		89	AAGTATTTGAGATACCAAACTTATTAAGA
		90	GGGAAATCAAAAAGTTTTGAAAGAAAAAC
		91	CAATTAACGAAACACATATAGATGTAGTT
		92	TTGCTGGCGCTTTAAATTTATATTCAAAT
		93	AAAATTACCGTCAAACGTTACAAGTTCGCC
		94	AAACAATTGGATAAAACTATTGTTAATAGA
		95	AAACGTGCGTATTATGTAGGAAATAATCGG
		96	AAAGAAAAAAACGAAAAGTATCACACAGTT
		97	AACCATCTCAGGTGTCCTAAGTGGTATTTCAAACACAGTGACCTCTG
		98	AAGATGAGAAACCATATAGCATTGATAACT
		99	AATGCTGATGGATTAGTAAATGTATAACCA
		100	AATTGACGCTTGATAGTTTAAATCTTTTAA
		101	ACAGCTTGCGGTAAATTGATAGATGGTACG
		102	ACCACTAGCAGGATTTTCTATGATGAAATA
		103	ACGCTGTCCATGATGACTTACCATCATCGC
		104	ACGGTGTTGCACACTCTATCACTTATAAAA
		105	ATATAAGCGATATGGAAGCATTGGTAAAA
		106	CAAGACGGTTCAGGTCAAACACCAGAT
		107	CACAAGTATTCCCACAATCACAATGACATA
		108	CACCATGACAAACTTACTTAATAGTATCAAATCTGTCGTTAGTAATG
		109	CACGATTAGTTCCATTCTATCGAGTATTGGTTCAACGGTATCTTCTA
		110	CTAAAAATAAACTGTTTGGGTCTAGCAGCAA
		111	GAGTAAACATGATATTATTCAAAATTAAAC
		112	GATGACCAAAAGCAAGAACAGATTGAACGG
		113	GTCCGTGATCGCACATTATCTAAAAAAGGA
		114	TAAATTCCGTCATCTTCAATTCGTCAAGTA
		115	TAGAAATGTACATTCTAGGAAAAGACATTA
		116	TATCCATCTCGGTGAGATGAGAATTAGCTT
		117	TGTTTTCTGACAGCTTTGCGCTTGTTTTCA
		118	TTAAAAAAGGTATTATCATCTAACACCCTT
		119	TTGACATTATATCTGACATCGTGTGTAAAA
		120	TTGAGTGACCGACAACAACCGCAACGGTGT
		121	TTTATGCAAAGCAGTCACCAGCATTTAGAA
		122	TTTGATCTCTACAATTCCTAGTGCAGTACT
		123	AACATTAGCCTTTTCTAACTCTTCAGCTGT
		124	ACATAACGTTCAAAAGTTTCCACTAATAGC
		125	ACATTTGTTAAATTTGAACTTACTGGAAAT
		126	ACTCTAAATGATAGTTATGAGTTAAATGTT
		127	ATATGTTCCACTCTATGAATTTAGGCTCAT
		128	ATTTTTACACGAGTGCTAGAAAACGGGGCA
		129	CAAACTATCTTGATTATAAGTGGACTGATA
		130	CAAATTACAGTTTCGACTGATTATGGAAAT
		131	CCAAAACAAATACGAATGCTTGAGCGATA
		132	GATTACCTTAGATGATGTTCTAATCGGTAA
		133	TCAAACAACATTGGTGATCTTATTGCGGTA
		134	TCCAAAACAAATACGAATGCTTGAGCGATA
		135	TTAACAGTTTCAAGTCTGTCTTGTTACTTA
		136	TTATTTAAGACGTGATTTAATGTTAAAACT
		137	TTTTTACCAATGCTTCCATATCGCTTATAT
		138	AAACGGAAATTTTTCTGTGAACATCACATA
		139	AACCTCATTATTAAATTTCACTACTACTGC
		140	AACTGATAATCTTAAAAAAGTAAATGTGAC
		141	AGGTCCTATGGGGAGAAAATTAAAAGTGGT
		142	ATCACTTCTTTCGCTTCTTCAATATTCATT
		143	CAAAGAACTTTGTGTCTCAATTTGTGAGCT
		144	CGCTAAAGCTTGCCCTAAAGTTACTGTTGA
		145	TACTCAAATTGCATCAGGTAATATGGACAA
		146	TAGATTTCTACGAACAAGTGGATTGAGAAA
		147	TCAGTCAGTTAAAGACACCGTTATTAATAA
		148	TCTTGATAATGAATTTGAGTCAGCAATACA
		149	TCTTTTAAAGCAGTTGATATCAAGACATCT
		150	TTGACCTTTTACGTTAACAGTCCATTTTGA
		151	AAATTCTTTGCTTGATTAATTAATTCGTCT
		152	AATATTACATTGATAATGTAGTAGAATTCT
		153	ACCGTCGATGTTGGTTCTTTGTGTTGGGCT
		154	AGAAGATTATTACGTTGAGTCCAAGCCTGACGTCA
		155	AGGTGGTATGTTTAAAATTTTTGCATCTTCAATTA
		156	ATCATATCTCTATAATTTCCTTTCATATCAACGC
		157	CAATTATAACAACAATAAAGTATGTAATTC
		158	CTAATCACGTTCGATTCGTGATGGGTCTAT
		159	CTTAATAGTAGATGATGTCTGTGCTCAACA
		160	GCGCTTCTGAGTGTTGATTCATACTCTTTA
		161	GCTTGTTGTATCAAACAGCGCTTTTAGCGA
		162	GTCAAAAGAAAAAGATTAGTCATCACACTG
		163	TAACTTTGTTAAGTAGCTTTGTTTGGTTTCTTCT
		164	TAATAATGATTATTTTTTTATTAATTCATTAT
		165	TCCTCTTTCTATGTTTCAATTGCCAATTTT
		166	TTCTTGACCACTAGCATCACCTACCAATCT
		167	AAAAAGCAATGGAAGCTAACGAGATTGCTA
		168	AAAGAAAAATGGATACTTTATCATATACTGTGCTT
		169	AAGACTTAAAATCGATTAGAATTGATTTTA
		170	AGACAAAGAAGATGGCAAGTCTATCAACAA
		171	CAATTGATTGCCGTTAAAACCGATAGAGGA
		172	CTAAAGAAATCACTTCAACCAACAGTCCTTCAAAC
		173	GCCTGCCCCACAAAAAAGTATATTATTATT
		174	GCTTGGTCTCGAAGAATTACAGAAGAACAT
		175	TAAAGCTAACGTTAGTCGTTCGCTCGTGGT
		176	TAATTGTTCTTTGTAATAGGCTTTTAATTTCTCT
		177	TCCGTATGAAATTAAACTAGCGACTTCGAA
		178	TTGCGCTGTCGGATGAAATGAATGGACGAA
		179	GTCCAGGAATCTATATAGACGATATTAAAGTTTTGGAAC
		180	CTGTTCGCTGTTTGTGCGACTATTGTATTGTTTTGGAAT
		181	ATGTTGTTCCATCATCAAATAACATTGCAGTTTTGGAAC
		182	ATCAGTACCAACAAATGATTTTGTACC
		183	TGAACCTAAATTCATAGAATGAAACAT
		184	CAAACCAGAAGCTAAGCCAGACGTTAAGCC
		185	CAAACCAGAGGCCAAACCAGACGTTAAGCCAGAGGCCAAACC
		186	CAAACCAGAGGCTAAGCCAGACGTTAAACC
		187	TAAACCAGACGTTAAGCCAGAGGCCAAACC
		188	TAAACCAGAGGCTAAGCC
		189	TAAGCCAGAAGCTAAGCC
		190	TAAGCCAGACGTTAAACCAGAAGCTAAGCC
		191	TAAGCCAGACGTTAAACCAGAAGCTAAGCCAGACGTTAAACCAAAGGCCAAACC
		192	TAAGCCAGACGTTAAACCAGACGTTAAACC
		193	TAAGTCAGAAGCTAAACCAGAGGCTAAGCT
		194	AAAACGATACTATTTCAGATAATACAGTAG
		195	ATAATCATCCATCATAACAACAGGACTAAT
		196	ATACCTATATTTAGATTTCTGAGTTTTATA
		197	ATCAGTACCAACAAATGATTTTGTACCATC
		198	ATTCCAACGCTATTTTTGTGCCATGCTAGC
		199	GCAAGAAATGGCAAAACGGACAGTTATTAA
		200	GTCGACTTTATATTACAACAAAAACAATTT
		201	TCAGCATTCGGCATTGATATTTTCCCCTCT
		202	TGAGCGAGTACGCAAACTAATCGAAGTTTC
		203	TGATTGCAGCATCAGTTGCATTTCCCGAGA
		204	TTGAGCCAATCTCTAACCGTAGTATACTTC
		205	TTTGTTCTATATTATCCATTAGAGGTTTGT
		206	TACGAGCCTTTCACATTTTCAAAGGTTAAA
		207	AATGCTTTAAAATTACTTTTTACTGGAACA
		208	TACCTCTTTTATTTTAATTATAGGAACAGT
		209	CGCAAGAAGAAGTTTTACAATACCTTACAT
		210	AATACGTCCAGGAGCAACAAAAGATTTTGT
		211	ATCACTCTAGAAAGTCATTGGCAACCATTT
		212	TAACAATCTGCAGATAAGAGCCTTGATGGT
		213	CGGAGTGTCGAGAAAGGTAATTCAGAACAT
		214	TGACGAAGATATTGTAAGCATTGGCAATTA
		215	TTTCCATAAAGTTTAGTTGCAATTTTAGGA
		216	ACGTACAGTAACTTCAAAAGAAGATTTAAT
		217	CGCAAACTGATTATAAAGACCTGAATATGT
		218	ATTGAGCTTGACTTAACAAAAGACGAAACG
		219	AACTCGTACGAATATTATAACGGTTATGAT
		220	AAAAAATAAATGACTTTAAAGCACTTGGAG
		221	AAATGTTAATTTCATATCTACATCTTGTTC
		222	AGTTACTTCTGCTTGGGTTTGATAAGGGTC
		223	CCGTCAAACAAGAGCGACAGCGAAACAAGC
		224	GAAATGTGGAGTCATTCAGGTTAATGATGG
		225	GGATGATTTCGATTATGCGGCGGTGGTTGA
		226	TAGTAGCCATTATTATTATGGCTTTTATTT
		227	TATGTCTTCTAACAGTTGCTTCTTGTGCTT
		228	TTTTATTGGTTTTCTAAGTGCTCGACCATC
		229	AATAATTTTAGTCTATTATTTCTAGCGTCA
		230	ATCATCAAGGTGCTTATCTGCAGATTGTTA
		231	CCCTTGTATGTTAAATCCGCAAGATTTTAA
		232	TAACGATAAAAATGAATTTACTGGTGTTGC
		233	TCATACGCACAATGAGGCTTCAAAAGCTTC
		234	TGAAACCATTTTAGTTAAGTCATTGTCTTG
		235	TTCTATTCTATCTTCAATTGATTCACGTTT
		236	AATACAATAGTCGCACAAACAGCGAACAG
		237	GTTCCAAAACTGCAATGTTATTTGATGATGGAACAACAT
		238	TGCAATGTTATTTGATGATGGAACAACAT
		239	AGTAAAATTAAAACCATCACCAAACAGTTT
		240	GAAATGTGGAGTCATTCAGGTTGATGATGG
		241	TATTAACAATTGCAGAAGTCGAAAGATCAA
		242	ATTCCAAAACAATACAATAGTCGCACAAACAGCGAACAG
		243	GTTCCAAAACTTTAATATCGTCTATATAGATTCCTGGAC
		244	AGAGGTTTTGAAATTTATCGAACAACAGGA
		245	AAAAAGAGCCAGAAACTCAATCAGAAGAAA
		246	AAACCACTTGATGCTGTATCTCTCATAAAA
		247	ATTGTGATACAGATAGTTTATACCTAAAAA
		248	CCCTCAATTTATTGACATTATTAATATAA
		249	CCCTCGTGCGCCCACAAACCGAACTCATTC
		250	CCTCGTGCGCCCACAAACCGAACTCATTC
		251	CTTTCCATCCATACGAACCCCAGTTATAGT
		252	GTTTTTGGGGCAAAATCAAGGCGGTGCTAA
		253	TGGTTTAATACTGTAAATTGTTCAATATCA
		254	TTGGGGCAAAATCAAGGCGGTGCTAA
		255	AAAATTAATGACGCAATTGCTAAGTCAA
		256	ATTACTTTCAAGATGTCTATGACTATATGC
		257	GGCGAACTTGTAACGTTTGACGGTAATTTT
		258	TAATGTCTTTTCCTAGAATGTACATTTCTA
		259	TATTTCATCATAGAAAATCCTGCTAGTGGT
		260	TCCTTTTTTAGATAATGTGCGATCACGGAC
		261	TTTTACCAATGCTTCCATATCGCTTATAT
		262	AAAAACTCTTACCACTTACATACATGTATG
		263	AAACATCCGCAACGGGATAAATAAAGCTAG
		264	AATCACTTCTGCATAAATATCTTTTACTTC
		265	AGAGGGGAAAATATCAATGCCGAATGCTGA
		266	AGTTTCTTGTGGGTTAGCTTGTCCACCGTA
		267	ATCACACCAGTCGTTATGATGGATGACTAT
		268	GAACATGAAAGATTTTAAAAAAGAACATTT
		269	GCTGGAGATTTTACAAGCAGTTTGAATTTC
		270	TAATCATTTTATGAGAGATACCGCCTCAAG
		271	TGAAGTTGATGGATATGTTGATTTAGAGCT
		272	TGTCAACAGTACGTGAGACGAGTGTGTAGG
		273	TTTAAAGAGATATCTGTTTCATCTTGCGGA
		274	ACCAACATAACATTTGTTGTAGAATGATCG
		275	ACGATGTTTGTGAAAGACAAAATCTTCGCT
		276	AGCACTCACAGCATCTGCAAACAGTACCTT
		277	AGCGGATGTCAATAGATTTCTACGAACAAG
		278	AGGGAGGAGAGAATCAATGCCGAATGCTGA
		279	ATCAACTGCTAGATACGATAACACGACAAC
		280	ATCCATTCCTACAGGAATCACTCAAAATAT
		281	ATTAATATTGGTCAGAATAAGCTATTTCAG
		282	CAAGAATTATAGTAGGTTATTAAAGTTAAT
		283	CAGAAAAAATCATGGCGAGAGCCTTGCTCA
		284	CATGCTTGCTGTTGTAAATTGCCCGACTGT
		285	GATATTTGGAAAGATTCTGATTTTGGTAAG
		286	GTAAGTATTTTAAACGTGACTATTCCTGAA
		287	GTTGATCTTATTCACGTTTCGTGAAGTTTA
		288	TAACTTTAATTCGATTATGTTTTGGTTATC
		289	TACCACCTGATGGATTATCAAGTGATAAAT
		290	TCCGACCATGTCAGTCCAACGGTATTTTGT
		291	TGGCGAAAAATGGTATTATCTCAAAGGCAA
		292	TTACCGAAAGAGTGGAAAAACTACTCAGTG
		293	TTACGAACCGTCCGTTAGCATCTCTTGGTT
		294	TTCTTTAATACCTGAAATCATTGCGTTGTA
		295	TTGTAATATTTGGTAACTCTTCTTTTGTTA
		296	TTTTTATTATGGAAAGTAATCATTATTTTT
		297	TAACGTCTGATTTAACTT
		298	TAACTTCTGGTTTAGCCTCTGGTTTGGCTT
		299	TGGCCTCTGGCTTAACGT
		300	TGGCCTCTGGCTTAACGTCTGGTTTAACTT
		301	ATGAAGAAATGGCGAAAAGAGGTTTCTGGA
		302	ATGTTACCTCCTTTTAAAAAGGTCTATCCTTGCCCC
		303	ATTCAATGAATTTAGGTTCGTGGGATATAGAAAATC
		304	CTTTCTTTGTAGCTCCTTCTATTATACCATTTT
		305	TAAGTATTGTCCGTATACCATAACATCATG
		306	TTACTGTATTAACTTCTGTACCGTCTGAAAATTG
		307	TAGTAATAAATAATWTTATGGCTTTTATTT
		308	TTAACGTCTGGTTTAACTTCTGGCTTAGCCTCTGGTTTGGCCTCTGGCTTAACG
		309	TTAACTTCTGGCTTAGCT
		310	TTAGCGTCTGGTTTAACTTCTGGCTTAACGTCTGGTTTAGCT
		311	TTAGCTTCTGGCTTAACGTCTGGCTTAACA
		312	TTGGCTTCTGGTTTGGCC
		313	AGCTAAGCCAGACGTTAAACCAGAAGCTAAGCCAGACGTTAAACCAGAAGCTAA
		314	CGTTAAACCAGACGTTAAGCCAGAGGCCAAACCAGAGGATAA
		315	CGTTAAGCCAGAAGCTAA
		316	CGTTAAGCCAGAAGCTAAACCAGACGTTAA
		317	GGCCAAACCAGAAGCTAAGCCAGAAGCTAAGCCAGAAGCTAAGCCAGAGGCCAA
		318	GGCCAAACCAGACGTTAAGCCAGAAGCTAA
		319	TTAAAAGATTTAAACTATCAAGCGTCAATT
		320	TTTTATAAGTGATAGAGTGTGCAACACCGT
		321	CAATTGATTGCCGTTAAAACCGATAGAGG
		322	GCCTGCCCCACAAAAAAGTATATTATTAT
		323	TAAAGCTAACGTTAGTCGTTCGCTCGTGG
		324	TTGCGCTGTCGGATGAAATGAATGGACGA
		325	AACTGTGTGATACTTTTCGTTTTTTTCTTT
		326	AAGGGTGTTAGATGATAATACCTTTTTTAA
		327	GGCTTAACGTCTGGCTTAGCTTCTGGTTTGG
		328	GGCTTAACGTCTGGTTTAACGTCTGGCTTATCCTCTGGTTTGG
		329	GGCTTAGCTTCTGGCTTAA
		330	GGCTTAGCTTCTGGTTTAA
		331	GGCTTAGCTTCTGGTTTGG
		332	GGTTTAACGTCTGGCTTAGCTTCTGGCTTAACGTCTGGTTTGGCCTTTGGTTTAA
		333	GGTTTAGCTTCTGACTTAGCCTCTGGTTTAGCTTCTGGCTTAG
		334	TAAATTCTTGCCATTCAGCTAGAGTTACTT
		335	AGTAGAAACATAACGATAATTCCATGAATA
		336	ATGTTGTAGAATCATATTGACCATATAACC
		337	AAGTAGGAACAGTTAAAAAAGTTGATGATA
		338	AGAGGGGAAAATATCAATACCGAATGCTGA
		339	GCTAGGGAAACGAATGAAACCACTAAACGT
		340	TACTTTTGAGCTATTCACGTATTTTTTTCT
		341	TAGGTGAAATCAATAATAACCTCATGGATA
		342	TGCGACAGTCGCGAATAAAGAAGATGTTGC
		343	ACGAGCTAACGGTTACCTAATCAGTCGCCG
		344	AGAGTGTGTCCAAGACCAGAGTTACTGTTT
		345	CCACAAAGATTTCCCGCGTATTGAAACGAG
		346	CCACTAGAGCAATACAGCGGGCGTGGGACA
		347	CTATTGGTTAGAATTTTTTTACAGGAAGAA
		348	GCTTAGCCTCTGGTTTGG
		349	GTTTAACTTCTGGCTTAGCCTCTGGTTTGG
		350	GTTTAGCCTCTGGTTTGGCTTCTGGCTTAG
		351	TATCGATATTGATGATTTAACATCAATTAT
		352	TCATCTGGTGTAACTTGTTCGGCCATCATC
		353	TCTAAAATCAAGGAACTGAGAAAAAATAAA
		354	TTAATTAAGGTATTTATACCACCTTTTTGT
		355	AAGTCCAGTAGGAGAATCTGAATTATCATT
		356	GATATGGTGGACAGGTTCAGCAGGTCATGT
		357	TCTGCGGGACGGATAACGTTCAAATTAGGC
		358	TGAAAAATTACTTTATGTTGATACTCCTTT
		359	TAAAAGTAATGCTGAGCTTAAAAACGAGTT
		360	TACTCTCATATACAGCAATGAGGCGCTTTT
		361	ATCAATTTTTGTCACTTCCGAAACTCTGAA
		362	ATCAGAAATTGTATGGCGTGATGACAGCAA
		363	AAAAGATTATTGCCTTTTTTAATAACACGGCTAAA
		364	AATAAAGTCTGCAAATGTAAAACTTTTTAGAAGT
		365	AATATATTTTGGCTGTGTTCTTGCGTAATAATT
		366	AATCATAAGCTATCTCAACGCAATCTTTAAGTCGT
		367	AATTTCATCTGTTAGGCTCCTTTTTCGCTTTTG
		368	AGGTATTAAAGAATTGGGCGGTGACCCATTCAAA
		369	ATCTAAAATAATTCGCATAAAAGCAAAATGTTCCAC
		370	AAAATGTGCATTCATTTACTTCTCTTGTGT
		371	AACTCTGTCTCTTTAAGTTGTGATTGAAGA
		372	GCTACCGTCTGCCTATTCCTCATGAGGCTC
		373	AGCCAAACCAGAGGCCAAACCAGACGTTAAGCCAGAGGCCAAACCAGACGTTAAGCCAGAAGCTAA
		374	AGCTAAACCAGAGGCTAAGTCAGAAGCTAA
		375	AAAAAGCAATGGAAGCTAACGAGATTGCT
		376	AAGACTTAAAATCGATTAGAATTGATTTT
		377	AGACAAAGAAGATGGCAAGTCTATCAACA
		378	AGTAGAAACATAACGATAATTCCATGAAT
