## Supplementary table 1 for "Comparative genomics reveals the diversity of CRISPR-Cas systems among neonatal sepsis causing group B *Streptococcus agalactiae*"

### Sheet: Sheet1
				Table S1. Overview of CRISPRs, location, spacers, cas proteins and CRISPR length in Group B streptococci genomes (Table_S1.xlsx).
			#	Strain	CRISPR location	CRISPR type	No. of Spacers	Spacer Seq.	Cas protien info	CRISPR length	Repeat seq.	No. of repeats
			1	32790-3A	908373-909134	Type II	11		Cas9, Cas1, Cas2, Csn2	762bp	GTTTTAGAGCTGTGCTGTTTCGAATGGTTCCAAAAC	11
			2	874391	980031-980660	TypeII	7		Cas9, Cas1, Cas2, Csn2	630bp	GTTTTAGAGCTGTGCTGTTTCGAATGGTTCCAAAAC	9
			3	B111	201795-202952	TypeII	17		Cas9, Cas1, Cas2, Csn2	1158bp	GTTTTAGAGCTGTGCTGTTTCGAATGGTTCCAAAAC	17
			4	B507_crispr1	315631-316322	TypeI	9		Cas3, Cas5, Cas8, Cas7, Cas4, Cas1, Cas2	692bp	GTCGCACCCTTTGCGGGTGCGTGGATTGAAAT	9
			5	B507_crispr2	722837-723202	TypeII	4		Cas9, Cas1, Cas2, Csn2	366bp	GTTTTAGAGCTGTGCTGTTTCGAATGGTTCCAAAAC	4
			6	B508	689200-690886	TypeII	25		Cas9, Cas1, Cas2, Csn2	1687bp	GTTTTAGAGCTGTGCTGTTTCGAATGGTTCCAAAAC	25
			7	BJ01_crispr1	670190-670406	Orphan	3		.	217bp	TCTGGAATGGGATCAAAGC	3
			8	BJ01_crispr2	1011119-1011193	Orphan	1		.	75bp	AAAAAAACAGAAGCTAAACCAGAA	2
			9	BJ01_crispr3	1376375-1378392	TypeII	30		Csn2, Cas2, Cas1, Cas9	2018bp	GTTTTGGAACCATTCGAAACAGCACAGCTCTAAAAC	30
			10	CJB111	942935-944157	TypeII	18		Cas9,Cas1,Cas2,Csn2	1223BP	GTTTTAGAGCTGTGCTGTTTCGAATGGTTCCAAAAC	18
			11	CNCTC 10/84	913073-913966	TypeII	13		Cas9,Cas1,Cas2,Csn2	894bp	GTTTTAGAGCTGTGCTGTTTCGAATGGTTCCAAAAC	13
			12	COH1	871649-872081	TypeII	6		Cas9,Cas1,Cas2,Csn2	433bp	AGTTTTAGAGCTGTGCTGTTTCGAATGGTTCCAAAAC	6
			13	CU_GBS_08_crispr1	503596-504222	TypeI	9		Cas3,Cas5,Cas8C,Cas7,Cas4,Cas1,Cas2	627bp	GTCGCACCCTTTGCGGGTGCGTGGATTGAAAT	9
			14	CU_GBS_08_crispr2	905749-906510	TypeII	11		Cas9,Cas1,Cas2,Csn2	762bp	GTTTTAGAGCTGTGCTGTTTCGAATGGTTCCAAAAC	11
			15	CU_GBS_98_crispr1	464180-464872	TypeI	10		Cas3,Cas5,Cas8C,Cas7,Cas4,Cas1,Cas2	693bp	GTCGCACCCTTTGCGGGTGCGTGGATTGAAAT	10
			16	CU_GBS_98_crispr2	866399-867094	TypeII	10		Cas9,Cas1,Cas2,Csn2	696bp	GTTTTAGAGCTGTGCTGTTTCGAATGGTTCCAAAAC	10
			17	CUGBS591_crispr1	519847-520606	TypeI	11		Cas3,Cas5,Cas7,Cas4,Cas1,Cas2	760bp	GTCGCACCCTTTGCGGGTGCGTGGATTGAAAT	11
			18	CUGBS591_crispr2	1045941-1046570	TypeII	9		Cas9,Cas1,Cas2,Csn2	630bp	GTTTTAGAGCTGTGCTGTTTCGAATGGTTCCAAAAC	9
			19	GBS11	988825-990444	TypeII	24		Cas9,Cas1,Cas2,Csn2	1620bp	GTTTTAGAGCTGTGCTGTTTCGAATGGTTCCAAAAC	24
			20	GBS19	948459-949616	TypeII	17		Cas9,Cas1,Cas2,Csn2	1158bp	GTTTTAGAGCTGTGCTGTTTCGAATGGTTCCAAAAC	17
			21	GBS1-NY	968391-968615	TypeII	3		Cas9,Cas1,Cas2,Csn2	225bp	GGTTTTAGAGCTGTGCTGTTTCGAATGGTTCCAAAAC	3
			22	GBS28	985510-987591	TypeII	31		Cas9,Cas1,Cas2,Csn2	2082bp	GTTTTAGAGCTGTGCTGTTTCGAATGGTTCCAAAAC	31
			23	GBS2-NM	1003794-1004018	TypeII	3		Cas9,Cas1,Cas2,Csn2	225bp	GGTTTTAGAGCTGTGCTGTTTCGAATGGTTCCAAAAC	3
			24	GBS30	923009-924892	TypeII	28		Cas9,Cas1,Cas2,Csn2	1884bp	GTTTTAGAGCTGTGCTGTTTCGAATGGTTCCAAAAC	28
			25	GBS6	998542-998766	TypeII	3		Cas9,Cas1,Cas2,Csn2	225bp	GGTTTTAGAGCTGTGCTGTTTCGAATGGTTCCAAAAC	3
			26	GBS7	939348-940043	TypeII	10		Cas9,Cas1,Cas2,Csn2	696bp	GTTTTAGAGCTGTGCTGTTTCGAATGGTTCCAAAAC	10
			27	GBS85147	856653-857347	TypeII	10		Cas9,Cas1,Cas2,Csn2	695bp	GTTTTAGAGCTGTGCTGTTTCGAATGGTTCCAAAAC	10
			28	GBS-M002	943680-943781	TypeII	1		Cas9,Cas1,Cas2,Csn2	102bp	GTTTTAGAGCTGTGCTGTTTCGAATGGTTCCAAAACA	1
			29	H002	921391-922548	TypeII	17		Cas9,Cas1,Cas2,Csn2	1158bp	GTTTTAGAGCTGTGCTGTTTCGAATGGTTCCAAAAC	17
			30	HU-GS5823	931914-933269	TypeII	20		Cas9,Cas1,Cas2,Csn2	1356bp	GTTTTAGAGCTGTGCTGTTTCGAATGGTTCCAAAAC	20
			31	NEM316	951908-952802	TypeII	13		Cas9,Cas1,Cas2,Csn2	895bp	GTTTTAGAGCTGTGCTGTTTCGAATGGTTCCAAAAC	14
			32	NGBS061	972927-975008	TypeII	31		Cas9,Cas1,Cas2,Csn2	2082bp	GTTTTAGAGCTGTGCTGTTTCGAATGGTTCCAAAAC	31
			33	NGBS572_crispr1	486846-487738	TypeI	13		Cas3,Cas5,Cas8C,Cas7,Cas4,Cas1,Cas2	893bp	GTCGCACCCTTTGCGGGTGCGTGGATTGAAAT	13
			34	NGBS572_crispr2	921980-922411	TypeII	6		Cas9,Cas1,Cas2,Csn2	432bp	GTTTTAGAGCTGTGCTGTTTCGAATGGTTCCAAAAC	6
			35	PLGBS13_crispr1	940451-941212	TypeII	11		Cas9,Cas1,Cas2,Csn2	762bp	GTTTTAGAGCTGTGCTGTTTCGAATGGTTCCAAAAC	11
			36	PLGBS13_crispr2	1962119-1962388	Orphan	5		.	270bp	CTGGTTTNGCNTCTGGN	5
			37	Sag153_crispr1	491594-492486	TypeI	13		Cas3, Cas5, Cas8C, Cas7, Cas4, Cas1, Cas2	893bp	GTCGCACCCTTTGCGGGTGCGTGGATTGAAAT	13
			38	Sag153_crispr2	1025855-1026419	TypeII	8		Cas9, Cas1, Cas2, Csn2	565bp	GTTTTAGAGCTGTGCTGTTTCGAATGGTTCCAAAAC	8
			39	Sag158_crispr1	673871-674087	Orphan	3		.	217bp	TCTGGAATGGGATCAAAGC	3
			40	Sag158_crispr2	972049-973932	TypeII	28		Cas9, Cas1, Cas2, Csn2	1884bp	GTTTTAGAGCTGTGCTGTTTCGAATGGTTCCAAAAC	28
			41	Sag27_crispr1	671750-672210	Orphan	7		.	461bp	CNTCTGGNTTANCNTCTGGNTTANCNTCT	8
			42	Sag27_crispr2	1490468-1490684	Orphan	3		.	217bp	TCTGGAATGGGATCAAAGC	3
			43	Sag27_crispr3	1787785-1788941	TypeII	17		Cas9,Cas1,Cas2,Csn2	1157bp	GTTTTAGAGCTGTGCTGTTTCGAATGGTTCCAAAAC	17
			44	Sag37_crispr1	507421-508313	TypeI	13		Cas3, Cas5, Cas8C, Cas7, Cas4, Cas1, Cas2	893bp	GTCGCACCCTTTGCGGGTGCGTGGATTGAAAT	13
			45	Sag37_crispr2	1045243-104600	TypeII	11		Cas9, Cas1, Cas2, Csn2	762bp	GTTTTAGAGCTGTGCTGTTTCGAATGGTTCCAAAAC	11
			46	SG-M1_crispr1	513653-514345	TypeI	10		Cas3, Cas5, Cas8C, Cas7, Cas4, Cas1, Cas2	693bp	GTCGCACCCTTTGCGGGTGCGTGGATTGAAAT	10
			47	SG-M1_crispr2	915875-916570	TypeII	10		Cas9, Cas1, Cas2, Csn2	696bp	GTTTTAGAGCTGTGCTGTTTCGAATGGTTCCAAAAC	10
			48	SG-M158_crispr1	513653-514345	TypeI	10		Cas3, Cas5 Cas8C, Cas7, Cas4, Cas1, Cas2	693bp	GTCGCACCCTTTGCGGGTGCGTGGATTGAAAT	10
			49	SG-M158_crispr2	915875-916570	TypeII	10		Cas9, Cas1, Cas2, Csn2	696bp	GTTTTAGAGCTGTGCTGTTTCGAATGGTTCCAAAAC	10
			50	SG-M163_crispr1	513653-514345	TypeI	10		Cas3, Cas5, Cas8C, Cas7, Cas4, Cas1, Cas2	693bp	GTCGCACCCTTTGCGGGTGCGTGGATTGAAAT	10
			51	SG-M163_crispr2	915874-916569	TypeII	10		Cas9, Cas1, Cas2, Csn2	696bp	GTTTTAGAGCTGTGCTGTTTCGAATGGTTCCAAAAC	10
			52	SG-M25_crispr1	768575-768791	Orphan	3		.	217bp	TCTGGAATGGGATCAAAGC	3
			53	SG-M25_crispr2	1064343-1065235	TypeII	13		Cas9, Cas1, Cas2, Csn2	893bp	GTTTTAGAGCTGTGCTGTTTCGAATGGTTCCAAAAC	13
			54	SG-M29_crispr1	513652-514344	TypeI	10		Cas3, Cas5, Cas8C, Cas7, Cas4, Cas1, Cas2	693bp	GTCGCACCCTTTGCGGGTGCGTGGATTGAAAT	10
			55	SG-M29_crispr2	915873-916568	TypeII	10		Cas9, Cas1, Cas2, Csn2	696bp	GTTTTAGAGCTGTGCTGTTTCGAATGGTTCCAAAAC	10
			56	SG-M4	828589-829549	TypeII	14		Cas9, Cas1, Cas2, Csn2	961bp	GTTTTAGAGCTGTGCTGTTTCGAATGGTTCCAAAAC	15
			57	SG-M50_crispr1	513652-514344	TypeI	10		Cas3, Cas5, Cas8C, Cas7, Cas4, Cas1, Cas2	693bp	GTCGCACCCTTTGCGGGTGCGTGGATTGAAAT	10
			58	SG-M50_crispr2	915873-916568	TypeII	10		Cas9, Cas1, Cas2, Csn2	696bp	GTTTTAGAGCTGTGCTGTTTCGAATGGTTCCAAAAC	10
			59	SG-M6_crispr1	900137-901030	TypeII	13		Cas9, Cas1, Cas2, Csn2	894bp	GTTTTAGAGCTGTGCTGTTTCGAATGGTTCCAAAAC	13
			60	SG-M6_crispr2	1950755-195095	Orphan	3		.	198bp	CCTCTGGCTTAACGTCTGGTTTAACTTCTG	4
			61	SG-M8	976520-977347	TypeII	12		Cas9, Cas1, Cas2, Csn2	828bp	GTTTTAGAGCTGTGCTGTTTCGAATGGTTCCAAAAC	12
			62	SS1	941625-941990	TypeII	5		Cas9, Cas1, Cas2, Csn2	366bp	GTTTTAGAGCTGTGCTGTTTCGAATGGTTCCAAAAC	5
			63	SS1168	888425-890176	TypeII	26		Cas9, Cas1, Cas2, Csn2	1752bp	GTTTTAGAGCTGTGCTGTTTCGAATGGTTCCAAAAC	26
			64	B105_crispr1	1083273-1083837	Orphan	8		.	564bp	GTTTTGGAACCATTCGAAACAGCACAGCTCTAAAAC	7
			65	B105_crispr2	2212925-2213122	Orphan	4		.	197bp	CAGAGGCTAAGCCAGAAG	3
			66	S9968_crispr1	708170-708655	Orphan	8		.	485bp	.	9
			67	S9968_crispr2	1327708-1327924	Orphan	3		.	216bp	.	4
			68	S9968_crispr3	1623683-1624642	Orphan	14		.	959bp	GTTTTAGAGCTGTGCTGTTTCGAATGGTTCCAAAAC	14
			69	B509	1643626-1650989	TypeII	19		Cas9, Cas1, Cas2, Csn2	7363bp	GTTTTGGAACCATTCGAAACAGCACAGCTCTAAAACA	20
			70	NGBS128_crispr1	937048-937680	Orphan	9		.	632bp	AGTTTTAGAGCTGTGCTGTTTCGAATGGTTCCAAAAC	10
			71	NGBS128_crispr2	1957846-1958031	Orphan	4		.	185bp	CTGGCTTAACGTCTGGTT	5
			72	FDAARGOS_254	1582185-1582409	TypeII	3		Cas9, Cas1, Cas2, Csn2	225bp	GCATAATAACCGCGCAGCTCTAAAACC	4
			73	FDAARGOS_512	183502-183652	Orphan	2		.	151bp	AACAGCACAGCTTTAAAACATCAGTACCAACAAATGATT	3
			74	FDAARGOS_670	811415-819108	TypeII	24		Cas9, Cas1, Cas2, Csn2	7693bp	GTTTTGGAACCATTCGAAACAGCACAGCTCTAAAAC	25
			75	FDAARGOS_669	1932932-1939788	TypeII	22		Cas9, Cas1, Cas2, Csn2	6856bp	GTTTTGGAACCATTCGAAACAGCACAGCTCTAAAAC	12
